# Organization and composition of apicomplexan kinetochores reveal plasticity in chromosome segregation across parasite modes of division

**DOI:** 10.1101/2021.11.03.466924

**Authors:** Lorenzo Brusini, Nicolas Dos Santos Pacheco, Dominique Soldati-Favre, Mathieu Brochet

## Abstract

Kinetochores are multiprotein assemblies directing mitotic spindle attachment and chromosome segregation. In apicomplexan parasites, most known kinetochore components and associated regulators are apparently missing, suggesting a minimal structure with limited control over chromosome segregation. In this study, we use interactomics combined with deep homology searches to identify six divergent eukaryotic components, in addition to a set of eight apicomplexan kinetochore proteins (AKiTs) that bear no detectable sequence similarity to known proteins. The nanoscale organization of the apicomplexan kinetochore includes four subdomains, each displaying different evolutionary rates across the phylum. Functional analyses confirm AKiTs are essential for mitosis and reveal architectures parallel to biorientation at metaphase. Furthermore, we identify a homolog of MAD1 at the apicomplexan kinetochore, suggesting conserved spindle assembly checkpoint signaling. Finally, we show unexpected plasticity in kinetochore composition and segregation throughout the parasite lifecycle, indicating diverse requirements to maintain fidelity of chromosome segregation across apicomplexan modes of division.
