## Supplementary material for "Organization and composition of apicomplexan kinetochores reveal plasticity in chromosome segregation across parasite modes of division": Table S1

### Sheet: selected
taxonomy					organism	strain	ID	data type	data source	accession	run	link
alveolates	myzozoans	apicomplexans	hematozoans	Plasmodiidae	Plasmodium vivax	P01	Pviv	genomic	PlasmoDB release 52	-	-	plasmodb.org/plasmo/app/downloads/release-52/PvivaxP01/fasta/data/
					Plasmodium knowlesi	MalayanPk1A	Pkno	genomic	PlasmoDB release 52	-	-	plasmodb.org/plasmo/app/downloads/release-52/PknowlesiMalayanPk1A/fasta/data/
					Plasmodium berghei	ANKA	Pber	genomic	PlasmoDB release 52	-	-	plasmodb.org/plasmo/app/downloads/release-52/PbergheiANKA/fasta/data/
					Plasmodium falciparium	3D7	Pfal	genomic	PlasmoDB release 52	-	-	plasmodb.org/plasmo/app/downloads/release-52/Pfalciparum3D7/fasta/data/
					Haemoproteus tartakovskyi	SISKIN1	Htar	genomic	-	LSRZ00000000	-	130.235.244.92/Malavi/Downloads/Haemoproteus_tartakovskyi/
				Piroplasmida	Babesia bigemina	BOND	Bbig	genomic	PiroplasmaDB release 52	-	-	piroplasmadb.org/piro/app/downloads/release-52/BbigeminaBOND/fasta/data/
					Babesia bovis	T2Bo	Bbov	genomic	PiroplasmaDB release 52	-	-	piroplasmadb.org/piro/app/downloads/release-52/BbovisT2Bo/fasta/data/
					Babesia microti	RI	Bmic	genomic	PiroplasmaDB release 52	-	-	piroplasmadb.org/piro/app/downloads/release-52/BmicrotiRI/fasta/data/
					Theileria equi	WA	Tequ	genomic	PiroplasmaDB release 52	-	-	piroplasmadb.org/piro/app/downloads/release-52/TequiWA/fasta/data/
					Theileria parva	Muguga	Tpar	genomic	PiroplasmaDB release 52	-	-	piroplasmadb.org/piro/app/downloads/release-52/TparvaMuguga/fasta/data/
					Theileria annulata	Ankara	Tann	genomic	PiroplasmaDB release 52	-	-	piroplasmadb.org/piro/app/downloads/release-52/TannulataAnkara/fasta/data/
					Cytauxzoon felis	Winnie	Cfel	genomic	PiroplasmaDB release 52	-	-	piroplasmadb.org/piro/app/downloads/release-52/CfelisWinnie/fasta/data/
			coccidians	Eimeriidae	Eimeria maxima	Weybridge	Emax	genomic	ToxoDB release 52	-	-	toxodb.org/toxo/app/downloads/release-52/EmaximaWeybridge/fasta/data/
					Eimeria tenella	Houghton	Eten	genomic	ToxoDB release 52	-	-	toxodb.org/toxo/app/downloads/release-52/EtenellaHoughton/fasta/data/
					Eimeria acervulina	Houghton	Eace	genomic	ToxoDB release 52	-	-	toxodb.org/toxo/app/downloads/release-52/EacervulinaHoughton/fasta/data/
					Cyclospora cayetanensis	NF1_C8	Ccay	genomic	ToxoDB release 52	-	-	toxodb.org/toxo/app/downloads/release-52/CcayetanensisNF1_C8/fasta/data/
				Sarcocystidae	Hammondia hammondi	HH34	Hham	genomic	ToxoDB release 52	-	-	toxodb.org/toxo/app/downloads/release-52/HhammondiHH34/fasta/
					Toxoplasma gondii	ME49	Tgon	genomic	ToxoDB release 52	-	-	toxodb.org/toxo/app/downloads/release-52/TgondiiME49/fasta/data/
					Neospora caninum	LIV	Ncan	genomic	ToxoDB release 52	-	-	toxodb.org/toxo/app/downloads/release-52/NcaninumLIV/fasta/data/
					Cystoisospora suis	WienI	Csui	genomic	ToxoDB release 52	-	-	toxodb.org/toxo/app/downloads/release-52/CsuisWienI/fasta/data/
					Sarcocystis neurona	SN3	Sneu	genomic	ToxoDB release 52	-	-	toxodb.org/toxo/app/downloads/release-52/SneuronaSN3/fasta/data/
					Besnoitia besnoiti	BbGer1	Bbes	genomic	ToxoDB release 52	-	-	toxodb.org/toxo/app/downloads/release-52/BbesnoitiBbGer1/fasta/data/
					Eleutheroschizon duboscqi		Edub	transcriptomic	GenBank and personal communication	PRJNA557242	SRX6640465	ncbi.nlm.nih.gov/sra?linkname=bioproject_sra_all&from_uid=557242
			marosporidians		Rhytidocystis sp.	Ophelina limacina	Rhy1	transcriptomic	GenBank and personal communication	PRJNA557242	SRX6640466	ncbi.nlm.nih.gov/sra?linkname=bioproject_sra_all&from_uid=557242
					Rhytidocystis sp.	Travisia forbesii	Rhy2	transcriptomic	GenBank and personal communication	PRJNA557242	SRX6640467	ncbi.nlm.nih.gov/sra?linkname=bioproject_sra_all&from_uid=557242
					Merocystis kathae		Mkat	transcriptomic	GenBank and personal communication	PRJNA645464	SRX8709409; SRX8709410	ncbi.nlm.nih.gov/sra?linkname=bioproject_sra_all&from_uid=645464
					Margolisiella islandica		Misl	transcriptomic	GenBank and personal communication	PRJNA645464	SRX8709411; SRX8709412	ncbi.nlm.nih.gov/sra?linkname=bioproject_sra_all&from_uid=645464
				Cryptosporiididae	Cryptosporidium parvum	IowaII	Cpar	genomic	CryptoDB release 52	-	-	cryptodb.org/cryptodb/app/downloads/release-52/CparvumIowaII/fasta/data/
					Cryptosporidium hominis	TU502	Chom	genomic	CryptoDB release 52	-	-	cryptodb.org/cryptodb/app/downloads/release-52/ChominisTU502/fasta/data/
					Cryptosporidium andersoni	30847	Cand	genomic	CryptoDB release 52	-	-	cryptodb.org/cryptodb/app/downloads/release-52/Candersoni30847/fasta/data/
					Cryptosporidium muris	RN66	Cmur	genomic	CryptoDB release 52	-	-	cryptodb.org/cryptodb/app/downloads/release-52/CmurisRN66/fasta/data/
			gregarines	Gregarinasina	Gregarina niphandrodes	GNI3	Gnip	genomic	RefSeq	GCF_000223845.1	-	ncbi.nlm.nih.gov/assembly/GCA_000223845.4
					Monocystis agilis	WS-2016	Magi	transcriptomic	GenBank and personal communication	-	SRX5759503	ncbi.nlm.nih.gov/sra?linkname=bioproject_sra_all&from_uid=539986
					Pterospora schizosoma	WS-2016	Psch	transcriptomic	GenBank and personal communication	-	SRX5759511	ncbi.nlm.nih.gov/sra?linkname=bioproject_sra_all&from_uid=539986
					Polyrhabdina	WS-2016	Poly	transcriptomic	GenBank and personal communication	-	SRX6640468	ncbi.nlm.nih.gov/sra?linkname=bioproject_sra_all&from_uid=557242
					Ancora sagittata	WS-2016	Asag	transcriptomic	GenBank and personal communication	-	SRX6640461	ncbi.nlm.nih.gov/sra?linkname=bioproject_sra_all&from_uid=557242
					Siedleckia nematoides	WS1/2	Snem	transcriptomic	GenBank and personal communication	-	SRX6640463; SRX6640464	ncbi.nlm.nih.gov/sra?linkname=bioproject_sra_all&from_uid=557242
					Porospora cf. Gigantea	A	PgiA	genomic	personal communication	-	-	-
					Porospora cf. Gigantea	B	PgiB	genomic	personal communication	-	-	-
					Selenidium pygospionis	WS-2016	Spyg	transcriptomic	GenBank and personal communication	-	SRX6640459	ncbi.nlm.nih.gov/sra?linkname=bioproject_sra_all&from_uid=557242
			chrompodellids	Chrompodellida	Colpodella angusta		Cang	transcriptomic	GenBank and personal communication	PRJNA279882	SRX973464	ncbi.nlm.nih.gov/sra/SRX973464
					Voromonas pontica		Vpon	transcriptomic	GenBank and personal communication	PRJNA279879	SRX973460	ncbi.nlm.nih.gov/sra?linkname=bioproject_sra_all&from_uid=279879
					Symbiont X	WS-2016	SymX	transcriptomic	GenBank and personal communication	PRJNA557242	SRX6640460	ncbi.nlm.nih.gov/sra?linkname=bioproject_sra_all&from_uid=557242
					Chromera velia	CCMP2878	Cvel	genomic	CryptoDB release 52	-	-	cryptodb.org/cryptodb/app/downloads/release-52/CveliaCCMP2878/fasta/data/
					Piridium sociabile		Psoc	transcriptomic	GenBank and personal communication	SRX5759506; SRX5759507	-	ncbi.nlm.nih.gov/sra?linkname=bioproject_sra_all&from_uid=539986
					Vitrella brassicaformis	CCMP3155	Vbra	genomic	CryptoDB release 52	-	-	cryptodb.org/cryptodb/app/downloads/release-52/VbrassicaformisCCMP3155/fasta/data/
					Alveolata sp.		Alve	transcriptomic	Marine Microbial Eukaryote Transcriptome Sequencing Project	MMETSP0288	-	imicrobe.us/#/samples/2224
				Squirmida	Platyproteum sp.		Plat	transcriptomic	GenBank and personal communication	PRJNA539986	SRX5759499	ncbi.nlm.nih.gov/sra?linkname=bioproject_sra_all&from_uid=539986
					Digyalum oweni	WS1-2	Dowe	transcriptomic	GenBank and personal communication	TSA: GHVM01000001-GHVM01132904	SRX6640469; SRX6640470	ncbi.nlm.nih.gov/sra?linkname=bioproject_sra_all&from_uid=557242
			dinoflagellates		Amphidinium carterae	CCMP1314	Acar	transcriptomic	Marine Microbial Eukaryote Transcriptome Sequencing Project	MMETSP0398; MMETSP0258; MMETSP0259	-	imicrobe.us/#/samples/1819; imicrobe.us/#/samples/1792; imicrobe.us/#/samples/1779
					Gymnodinium catenatum	GC744	Gcat	transcriptomic	Marine Microbial Eukaryote Transcriptome Sequencing Project	MMETSP0784	-	imicrobe.us/#/samples/1665
					Hematodinium	SG-2015	Hema	transcriptomic	GenBank	TSA: GEMP01000001-GEMP01222656	-	ncbi.nlm.nih.gov/nuccore/1026719012
					Lepidodinium chlorophorum	NIES-1868	Lchl	transcriptomic	-	-	-	datadryad.org/stash/dataset/doi:10.5061/dryad.591sm73
					Noctiluca scintillans		Nsci	transcriptomic	Marine Microbial Eukaryote Transcriptome Sequencing Project	MMETSP0253	-	imicrobe.us/#/samples/1791
					Karenia brevis	SP1	Kbre	transcriptomic	Marine Microbial Eukaryote Transcriptome Sequencing Project	MMETSP0573; MMETSP0574	-	imicrobe.us/#/samples/2070; imicrobe.us/#/samples/2079
					Dinophysis acuminata	DAEP01	Dacu	transcriptomic	Marine Microbial Eukaryote Transcriptome Sequencing Project	MMETSP0797	-	imicrobe.us/#/samples/2050
					Dinophyceae	MGD	Dino	transcriptomic	-	-	-	datadryad.org/stash/dataset/doi:10.5061/dryad.k6djh9w38
					Togula jolla	CCCM 725	Tjol	transcriptomic	Marine Microbial Eukaryote Transcriptome Sequencing Project	MMETSP0224	-	imicrobe.us/#/samples/1771
				Gonyaulacales	Alexandrium catenella	OF101	Acat	transcriptomic	Marine Microbial Eukaryote Transcriptome Sequencing Project	MMETSP0790	-	imicrobe.us/#/samples/2223
					Alexandrium margalefi	AMGDE01CS-322	Amar	transcriptomic	Marine Microbial Eukaryote Transcriptome Sequencing Project	MMETSP0661	-	imicrobe.us/#/samples/2036
					Protoceratium reticulatum	CCMP 1889	Pret	transcriptomic	Marine Microbial Eukaryote Transcriptome Sequencing Project	MMETSP0228	-	imicrobe.us/#/samples/1773
					Gonyaulax spinifera	CCMP409	Gspi	transcriptomic	Marine Microbial Eukaryote Transcriptome Sequencing Project	MMETSP1439	-	imicrobe.us/#/samples/2269
					Gambierdiscus australes	CAWD 149	Gaus	transcriptomic	Marine Microbial Eukaryote Transcriptome Sequencing Project	MMETSP0766	-	imicrobe.us/#/samples/2030
					Pyrodinium bahamense	pbaha01	Pbah	transcriptomic	Marine Microbial Eukaryote Transcriptome Sequencing Project	MMETSP0796	-	imicrobe.us/#/samples/2049
					Ceratium fusus	PA161109	Cfus	transcriptomic	Marine Microbial Eukaryote Transcriptome Sequencing Project	MMETSP1074	-	imicrobe.us/#/samples/1911
				Peridiniales	Durinskia baltica	CSIRO CS-38	Dbal	transcriptomic	Marine Microbial Eukaryote Transcriptome Sequencing Project	MMETSP0116; MMETSP0117	-	imicrobe.us/#/samples/1730; imicrobe.us/#/samples/1717
					Heterocapsa triquetra	CCMP 448	Htri	transcriptomic	Marine Microbial Eukaryote Transcriptome Sequencing Project	MMETSP0448	-	imicrobe.us/#/samples/1852
					Kryptoperidinium foliaceum	CCMP1326	Kfol	transcriptomic	Marine Microbial Eukaryote Transcriptome Sequencing Project	MMETSP0120; MMETSP0121	-	imicrobe.us/#/samples/1722; imicrobe.us/#/samples/1719
					Scrippsiella hangoei-like	SHHI-4	Shal	transcriptomic	Marine Microbial Eukaryote Transcriptome Sequencing Project	MMETSP0367; MMETSP0368; MMETSP0369	-	imicrobe.us/#/samples/1825; imicrobe.us/#/samples/1826; imicrobe.us/#/samples/1827
					Scrippsiella hangoei	SHTV5	Shan	transcriptomic	Marine Microbial Eukaryote Transcriptome Sequencing Project	MMETSP0359; MMETSP0360; MMETSP0361	-	imicrobe.us/#/samples/1806; imicrobe.us/#/samples/1807; imicrobe.us/#/samples/1808
				Suessiales	Symbiodinium microadriaticum		Smic	genomic	JGI	-	-	genome.jgi.doe.gov/portal/pages/dynamicOrganismDownload.jsf?organism=Symmic1
					Symbiodinium sp.	C1	SyC1	transcriptomic	Marine Microbial Eukaryote Transcriptome Sequencing Project	MMETSP1367; MMETSP1369	-	imicrobe.us/#/samples/2203; imicrobe.us/#/samples/2204
					Symbiodinium sp.	C Y103	SyCY	transcriptomic	Marine genomics	symC_aug_40	-	marinegenomics.oist.jp/symb/viewer/download?project_id=40
					Symbiodinium minutum		Smin	transcriptomic	Marine genomics	symbB.v1.2	-	marinegenomics.oist.jp/symb/viewer/download?project_id=21
					Polarella glacialis	CCMP1383	Pgla	transcriptomic	Marine Microbial Eukaryote Transcriptome Sequencing Project	MMETSP0227	-	imicrobe.us/#/samples/1775
					Pelagodinium beii	RCC1491	Pbei	transcriptomic	Marine Microbial Eukaryote Transcriptome Sequencing Project	MMETSP1338	-	imicrobe.us/#/samples/2501
			perkinsids	Perkinsozoa	Perkinsus marinus	ATCC 50983	Pmar	genomic	Ensembl geomes	GCF_000006405.1	-	protists.ensembl.org/Perkinsus_marinus_atcc_50983_gca_000006405/Info/Index
			ciliates	CONThreeP	Protocruzia adherens	Boccale	Padh	transcriptomic	Marine Microbial Eukaryote Transcriptome Sequencing Project	MMETSP0216	-	imicrobe.us/#/samples/1776
					Paramecium tetraurelia	D4-2	Ptet	genomic	RefSeq	GCF_000165425.1	-	ncbi.nlm.nih.gov/assembly/GCF_000165425.1
					Tetrahymena thermophila		Tthe	genomic	Tetrahymena Genome Database Wiki	T_Thermophila_MAC_2021	-	http://ciliate.org/index.php/home/downloads
					Tetrahymena malaccensis		Tmal	genomic	Tetrahymena Genome Database Wiki	T_malaccensis_oct2012	-	http://ciliate.org/index.php/home/downloads
					Ichthyophthirius multifiliis	G5	Imul	genomic	Ichthyophthirius Genome Database Wiki	GCF_000220395.1	-	http://ich.ciliate.org/index.php/home/downloads
					Pseudocohnilembus persalinus	36N120E	Pper	genomic	GenBank	GCA_001447515.1	-	ncbi.nlm.nih.gov/assembly/GCA_001447515.1
					Tiarina fusa	LIS	Tfus	transcriptomic	Marine Microbial Eukaryote Transcriptome Sequencing Project	MMETSP0472	-	imicrobe.us/#/samples/2034
				SAL	Halteria grandinella		Hgra	genomic	GenBank	GCA_006369765.1	-	ncbi.nlm.nih.gov/assembly/GCA_006369765.1
					Strombidium inclinatum	S3	Sinc	transcriptomic	Marine Microbial Eukaryote Transcriptome Sequencing Project	MMETSP0208	-	imicrobe.us/#/samples/1763
					Stylonychia lemnae		Slem	genomic	GenBank	GCA_000751175.1	-	http://stylo.ciliate.org/index.php/home/downloads
					Oxytricha trifallax		Otri	genomic	OxyDB	oxytrijrb310pacbio.faa	-	http://oxy.ciliate.org/index.php/home/downloads
					Favella taraikaensis	Fe Narragansett Bay	Ftar	transcriptomic	Marine Microbial Eukaryote Transcriptome Sequencing Project	MMETSP0434; MMETSP0436	-	imicrobe.us/#/samples/1840; imicrobe.us/#/samples/1848
				Postciliodsmatophora	Stentor coeruleus		Scoe	genomic	GenBank	GCA_001970955.1	-	ncbi.nlm.nih.gov/assembly/GCA_001970955.1
