## Supplementary material for "Organization and composition of apicomplexan kinetochores reveal plasticity in chromosome segregation across parasite modes of division": Table S2

### Sheet: Sheet1
organism	modification	base plasmid	gene ID	oligo ID	sequence	description
P. berghei	pOB277 to pCP	pOB277		MB1033	CTGGTACCCTGATGCCTAGGTTGCCGCGGTATCCA	pCP-HA-DHFR_F
				MB1034	CTGAATTCACATGATCAGCCGGCCTCGAAATT	pCP-DHFR_R
	C-terminal tag	PbGEM	PBANKA_0405800	MB697	ATTGCGCAGGGTTAAAGAAAAAGAAGAAAAGAAAAGTCTGCCAATTTAGGAAGGCGCATAACGATACCAC	SKA2-RecR1
			PBANKA_0405800	MB698	AATATGATTATCCATATATGATGGCTCAATATTATTTTTCCTGTATATTTCCGCCTACTGCGACTATAGA	SKA2-RecR2
			PBANKA_0405800	MB699	AGAACTGGTTCTGTGAAGCT	SKA2-QCR1
			PBANKA_0405800	MB700	TCTGTTTTGCTTCAATCGCA	SKA2-QCR2
			PBANKA_0414300	MB695	TGTAAAGCAAATACGTGAAAGT	NUF2-QCR1
			PBANKA_0414300	MB696	TGCTTCGCAACACTTTCACATGCA	NUF2-QCR2
		pCP	PBANKA_0812300	MB1154	TGGGTACCGAATATCAAATTGTAATAAATACATAAAAAGATTAAAAATAAAAAGTATTAATACATACA	pCP_SKA1_UTR_F
			PBANKA_0812300	MB1155	TGGCGGCCGCATATGCATCGTTAAAAGTAGACCATTTG	pCP_SKA1_UTR_R
			PBANKA_0812300	MB1156	TGGCGGCCGCTCATCAAGGTGTGAAGAGTTATGT	pCP_SKA1_CDS_F
			PBANKA_0812300	MB1157	TGCCTAGGATTTATGAAGCTCTCGTTATTAAATTCATTTGT	pCP_SKA1_CDS_R
			PBANKA_1362400	MB1158	TGGGTACCAAAATAAAGAGATGATAAAAATATATAAAAGTAAAATAGTTACGTGC	pCP_SKA3_UTR_F
			PBANKA_1362400	MB1159	TGGCGGCCGCAAATTGTTAATAATCAAATTTAAGTTAAAATATGTCTGTTCAG	pCP_SKA3_UTR_R
			PBANKA_1362400	MB1160	TGGCGGCCGCTGAACTGAGTAGTGATTTACCAAATG	pCP_SKA3_CDS_F
			PBANKA_1362400	MB1161	TGCCTAGGGCTATCTTCTTCCTTCTTCTTTTTAGG	pCP_SKA3_CDS_R
			PBANKA_0621300	MB1197	TGGGTACCATTGATTTGGTTTATACATGTATATACCTCTACC	pCP_AKiT1_UTR_F
			PBANKA_0621300	MB1198	TGGCGGCCGCACATGCTGATTTGTTTACACATTTAAAATG	pCP_AKiT1_UTR_R
			PBANKA_0621300	MB1199	TGGCGGCCGCTGGAGAGTGTACATGATGAAGA	pCP_AKiT1_CDS_F
			PBANKA_0621300	MB1200	TGCCTAGGTGAACTTTCATTAACATTATTTAAATAATTTTCCAATTCAAAC	pCP_AKiT1_CDS_R
			PBANKA_1202800	MB1121	TGGGTACCATAGAGATCACCACAACCCT	pCP_AKiT2_UTR_F
			PBANKA_1202800	MB1122	TGGCGGCCGCGAAAACGAAAAGGAAAGGACAAC	pCP_AKiT2_UTR_R
			PBANKA_1202800	MB1123	TGGCGGCCGCATATTTCGTCAGAAAAAGCAGAAAGC	pCP_AKiT2_CDS_F
			PBANKA_1202800	MB1124	TGCCTAGGTGAACTTTCATTAACATTATTTAAATAATTTTCCAATTCAAAC	pCP_AKiT2_CDS_R
			PBANKA_0612200	MB1125	TGGGTACCATGAAATTATTTTCACATTTAGCACAAATTATGATC	pCP_AKiT3_UTR_F
			PBANKA_0612200	MB1126	TGGCGGCCGCACTTGAAAAATACATGTCTTAATATTTTCATTTACCA	pCP_AKiT3_UTR_R
			PBANKA_0612200	MB1127	TGGCGGCCGCGGCTATAAATGTTGAACAACCCA	pCP_AKiT3_CDS_F
			PBANKA_0612200	MB1128	TGCCTAGGAAAGTCCTCTAAAAAATCATCAACCC	pCP_AKiT3_CDS_R
			PBANKA_1310500	MB1129	TGGGTACCACTTTTTAGGCACACATAATAACCAC	pCP_AKiT4_UTR_F
			PBANKA_1310500	MB1130	TGGCGGCCGCAAACCATTTCTATAAGGTGTAAGTTTTCG	pCP_AKiT4_UTR_R
			PBANKA_1310500	MB1131	TGGCGGCCGCATGCACACAGAAATATATGTAACTTCTTTATTT	pCP_AKiT4_CDS_F
			PBANKA_1310500	MB1132	TGCCTAGGAATATCTAGGGCATTCAAATATATAGCCT	pCP_AKiT4_CDS_R
			PBANKA_1243900	MB1133	TGGGTACCATATGGAATTAGCATACAAACTATTTTATATTTTTTCTTAATTTTAATATTTTTT	pCP_AKiT5_UTR_F
			PBANKA_1243900	MB1134	TGGCGGCCGCACATATAAGCTAAAATATACTTTTGAATAATTTGACTATTACC	pCP_AKiT5_UTR_R
			PBANKA_1243900	MB1135	TGGCGGCCGCATATATACTTGTTTGTGCAAAATTGATACATTTATTTG	pCP_AKiT5_CDS_F
			PBANKA_1243900	MB1136	TGCCTAGGTTCATCAATACTTTCATTATCTAAAGAATCATAATTTCC	pCP_AKiT5_CDS_R
			PBANKA_0522000	MB1137	TGGGTACCACTGAATATTGTCTTTTATTTGTATATCATATATGTATTGATG	pCP_AKiT6_UTR_F
			PBANKA_0522000	MB1138	TGGCGGCCGCAAACAAAATCTATCATATTTCAAACTTTTTCAAAATATTATTACATAAAT	pCP_AKiT6_UTR_R
			PBANKA_0522000	MB1139	TGGCGGCCGCTATTAGAAGAAAAACTTTTAAATAATTTTTATGAACAGAATGAGA	pCP_AKiT6_CDS_F
			PBANKA_0522000	MB1140	TGCCTAGGAGTGTCATTAAATATGTCTTTAGCTAAAATAGTATAAAATTG	pCP_AKiT6_CDS_R
			PBANKA_0612300	MB 1337	TGGGTACCAAACTTGAAAAATACATGTCTTAATATTTTCATTTACCA	pCP_AKiT7_UTR_F
			PBANKA_0612300	MB 1338	TGGCGGCCGCTCACATTTAGCACAAATTATGATCCTCTAAT	pCP_AKiT7_UTR_R
			PBANKA_0612300	MB 1339	TGGCGGCCGCAATGCAGAATGACAAACGATCATATAATAAAG	pCP_AKiT7_CDS_F
			PBANKA_0612300	MB 1340	TGCTCGAGTATTTTGAAAAGTATACTCCTTGAGTTTTTGC	pCP_AKiT7_CDS_R
			PBANKA_0213200	MB1162	TGGGTACCTGTAATATAAGAAGAATAGCGAAGGGA	pCP_AKiT8_UTR_F
			PBANKA_0213200	MB1163	TGGCGGCCGCATGCGATAATTACCAAGAAAATGAGAAT	pCP_AKiT8_UTR_R
			PBANKA_0213200	MB1164	TGGCGGCCGCGATGGATCTAATGTAGTATATACTACTGATGA	pCP_AKiT8_CDS_F
			PBANKA_0213200	MB1165	TGCCTAGGAATTTCCATAACTGTTCCAAATACCTTAATT	pCP_AKiT8_CDS_R
			PBANKA_1307000	MB1226	TGGGTACCAAAAACATAGAAACAAAAGGAATAAAAATATTGCAG	pCP_AKiT9_UTR_F
			PBANKA_1307000	MB1227	TGGCGGCCGCTAATTGACTCTCAGTGTAATAATTACTATATAATCATTTCC	pCP_AKiT9_UTR_R
			PBANKA_1307000	MB1228	TGGCGGCCGCACAAAGAGAATAATGTGAGTGAAAGAAATAAAG	pCP_AKiT9_CDS_F
			PBANKA_1307000	MB1229	TGCCTAGGTTTATTCGTATTAAATCCTGGATCCTTTATATGC	pCP_AKiT9_CDS_R
T. gondii	C-terminal tag	pCas9-YFP	TGGT1_309380	DSF9961	TACGGACACTCGGAGAACTTGTTTTAGAGCTAGAAATAGC	gRNA NUF2
			TGGT1_259520	DSF9964	AGAACGTCATTCTTGCACCTGTTTTAGAGCTAGAAATAGC	gRNA SKA2
			TGGT1_265420	MB1189	CTCTTCGTTGTATCGTTGGGGTTTTAGAGCTAGAAATAGC	gRNA SKA1
			TGGT1_277940	DSF10108	AAACGTCGCAACTGTGTCGCGTTTTAGAGCTAGAAATAGC	gRNA AKiT1
			TGGT1_213040	DSF10111	AATGAGCAACCCGTGAGTTTGTTTTAGAGCTAGAAATAGC	gRNA CENP-C
		pLinker-mAiD-HA or pLinker-2Ty	TGGT1_309380	DSF9962	GGCGACTTTCCAATGTATAGTCACGCCGAGGCTAGCAAGGGCTCGGG	KI in NUF2 C-ter - Forward
			TGGT1_309380	DSF9963	ACAGATACACCAACTCTCCTCCGGGGGAAGATACGACTCACTATAGGG	KI in NUF2 C-ter - Reverse
			TGGT1_259520	DSF9965	GAAGGAAGAATTACAGCTATGGTGCCTCGCGCTAGCAAGGGCTCGGG	KI in SKA2 C-ter - Forward
			TGGT1_259520	DSF9966	ACTGCCATTGCCTACAACAACGTGCATTTGATACGACTCACTATAGGG	KI in SKA2 C-ter - Reverse
			TGGT1_265420	MB1190	CTCTCTTCTCTGAAAGAGCAGCGACAACCGGCTAGCAAGGGCTCGGG	KI in SKA1 C-ter - Forward
			TGGT1_265420	MB1191	AGAGAGGACAGACACAAACATGCCCTTGGTATACGACTCACTATAGGG	KI in SKA1 C-ter - Reverse
			TGGT1_277940	DSF10109	GGAGAGAAAAGAAGTCTCTTGAAAGCAAAAGCTAGCAAGGGCTCGGG	KI in AKiT1 C-ter - Forward
			TGGT1_277940	DSF10110	CTTTTTCTCCACATTCTCCGGTCTCCTGACATACGACTCACTATAGGG	KI in AKiT1 C-ter - Reverse
			TGGT1_213040	DSF10112	GACGTATATCTTACTTTCTGGAAAGTACAGGCTAGCAAGGGCTCGGG	KI in CENP-C C-ter - Forward
			TGGT1_213040	DSF10113	AAGCGACGAGAGAAAAGGCAAACAGGAGTCATACGACTCACTATAGGG	KI in CENP-C C-ter - Reverse
