## Supplementary material for "Organization and composition of apicomplexan kinetochores reveal plasticity in chromosome segregation across parasite modes of division": Table S4

### Sheet: Kinetochore
kinetochore compartment	protein name	P. berghei ANKA homolog	ANKA mutant relative growth rate	subcellular localization determined by live fluorescence of mNeonGreen-tagged protein in P. berghei ANKA cells co-expressing NUF2-mScarlet-I				P. falciparum 3D7 homolog	3D7 mutant fitness score	T. gondii ME49 homolog	T. gondii GT1 homolog	subcellular localization determined by immunofluorescence of mAID-3xHA-tagged protein in T. gondii GT1 cells co-expressing NUF2-2xTy	GT1 mutant fitness score	GT1 LOPIT compartment
				asexual blood stages	male gametogenesis	female gametogenesis	ookinete differentiation
SKA	SKA2	PBANKA_0405800	-	SPB/spindle/kinetochore	no clear localization	nuclear	SPB/spindle/kinetochore	PF3D7_0307500	-2.95	TGME49_259520	TGGT1_259520	SPB/spindle/kinetochore	-4.82	-
	SKA1	PBANKA_0812300	0.04	SPB/spindle/kinetochore	no clear localization	nuclear	SPB/spindle/kinetochore	PF3D7_0911200	-3.19	TGME49_264960	TGGT1_264960	SPB/spindle/kinetochore	-3.52	-
	SKA3	PBANKA_1362400	-	SPB/spindle/kinetochore	no clear localization	nuclear	SPB/spindle/kinetochore	PF3D7_1349600	-3.21	TGME49_289790	TGGT1_289790	SPB/spindle/kinetochore	-5.13	-
NDC80/NUF2	NUF2	PBANKA_0414300	0.19	spindle/kinetochore	spindle/kinetochore	throughout	spindle/kinetochore	PF3D7_0316500	-3.32	TGME49_309380	TGGT1_309380	spindle/kinetochore	-3.54	-
	NDC80	PBANKA_1115700	0.09	-	-	-	-	PF3D7_0616200	-3.31	TGME49_260420	TGGT1_260420	-	-5.58	-
	SPC25	PBANKA_1358800	0.11	-	-	-	-	PF3D7_1345900	-3.06	TGME49_232430	TGGT1_232430	-	-6.52	-
	SPC24	PBANKA_1442300	-	spindle/kinetochore	spindle/kinetochore	throughout	spindle/kinetochore	PF3D7_1227600	-2.62	TGME49_212800	TGGT1_212800	-	-4.6	-
AKiT1-6	AKiT1	PBANKA_0621300	-	kinetochore	kinetochore	nuclear	kinetochore	PF3D7_0723800	-3.01	TGME49_277940	TGGT1_277940	kinetochore	-6.24	-
	AKiT2	PBANKA_1202800	0.16	kinetochore	kinetochore	nuclear	kinetochore	PF3D7_1004500	-3.59	-	-	-	-	-
	AKiT3	PBANKA_0612200	-	kinetochore	kinetochore	nuclear	kinetochore	PF3D7_0410800	-2.92	-	-	-	-	-
	AKiT4	PBANKA_1310500	0.02	kinetochore	kinetochore	nuclear	kinetochore	PF3D7_1446700	-2.54	TGME49_310730	TGGT1_310730	-	-0.55	-
	AKiT5	PBANKA_1243900	0.11	kinetochore	kinetochore	nuclear	kinetochore	PF3D7_0529400	-2.71	-	-	-	-	-
	AKiT6	PBANKA_0522000	0.09	kinetochore	kinetochore	nuclear	kinetochore	PF3D7_0420600	-3.27	-	-	-	-	-
likely CCAN	AKiT9	PBANKA_1307000	-	kinetochore	kinetochore	nuclear	kinetochore	PF3D7_1443100	-3.13	-	-	-	-	-
	AKiT10	PBANKA_0406000	0.23	kinetochore	kinetochore	nuclear	kinetochore	PF3D7_0307700	-2.47	-	-	-	-	-
	AKiT11	PBANKA_0803900	-	kinetochore	kinetochore	-	-	PF3D7_0706300	0	-	-	-	-	-
	SEA1	PBANKA_0506000	-	-	-	-	-	PF3D7_1021800	-2.42	TGME49_213040	TGGT1_213040	kinetochore	-4.66	chromatin
unclear	AKiT8	PBANKA_0213200	-	kinetochore	kinetochore	nuclear	kinetochore	PF3D7_0729100	-1.51	TGME49_258450	TGGT1_258450	-	-4.33	-
	STU2	PBANKA_1337500	-	kinetochore/nuclear	kinetochore/nuclear	nuclear	-	PF3D7_1322200	-3.04	TGME49_280390	TGGT1_280390	-	-0.96	-
	AKiT7	PBANKA_0612300	0.39-0.74	kinetochore/nuclear	kinetochore/nuclear/nuclear membrane	kinetochore/nuclear/nuclear membrane	kinetochore/nuclear/nuclear membrane	PF3D7_0410900	-2.42	TGME49_316530	TGGT1_316530	-	-3.81	chromatin
additional candidates considered	-	PBANKA_1142800	0.05	cytoplasmic	cytoplasmic	-	-
	-	PBANKA_0403600	0.03	unable to tag	unable to tag	unable to tag	unable to tag
	-	PBANKA_0307100	-	nuclear	nuclear	nuclear	nuclear
	-	PBANKA_1358300	0.01	no clear localization	no clear localization	no clear localization	-
	keys:
	≥3 outside the Apicomplexa		likely essential
	≥3 outside Plasmodium		slow
	Plasmodium only		dispensable
	not searched		unavailable
