## Supplementary material for "Organization and composition of apicomplexan kinetochores reveal plasticity in chromosome segregation across parasite modes of division": Table S5

### Sheet: Sheet1
antibody	raised in	reference	source	dilution
				IFA	U-ExM	western blot
α-HA	rabbit	6908	Sigma-Aldrich	1/1000	1/200	1/1000
α-HA	mouse	16B12	BioLegend	1/1000	1/250	1/1000
α-HA	rat	11867	Roche	-	1/500	1/1000
α-Ty	rabbit	-	Kind gift from Chris Tonkin (WEHI)	1/1000	1/200	-
α-Ty	mouse	clone BB2	In house hybridoma	1/10	1/2.5	1/10
α-mCherry	rabbit	ab167453	abcam	-	1/500	1/1000
α-alpha tubulin	guinea pig	AA345	Geneva Antibody Facility	-	1/500	-
α-beta tubulin	guinea pig	AA344	Geneva Antibody Facility	-	1/500	-
α-acetylated tubulin	mouse	sc23950	Santa Cruz	1/1000	-	-
α-TgCentrin1	rabbit	EBC004	Kerafast	1/3000	1/1000	-
α-CPN60	rabbit	-	Agrawal et al., 2009	1/2000	-	-
α-centrin	mouse	04-1624	Merck Millipore	-	1/500	-
α-actin	mouse	-	Herm-Götz et al., 2002	-	-	1/10
α-rabbit IgG - AlexaFluor488	goat	A11008	Invitrogen	1/3000	1/1500	-
α-mouse IgG - AlexaFluor488	goat	A11001	Invitrogen	1/3000	1/1500	-
α-guinea pig IgG - AlexaFluor488	goat	A11073	Invitrogen	1/3000	1/1000	-
α-rat IgG - AlexaFluor488	goat	A11006	Invitrogen	-	1/1000	-
α-rabbit IgG - AlexaFluor594	goat	A11012	Invitrogen	1/3000	1/1500	-
α-mouse IgG - AlexaFluor594	goat	A11005	Invitrogen	1/3000	1/1500	-
α-guinea pig IgG - AlexaFluor594	goat	A11076	Invitrogen	-	1/1500	-
α-rabbit IgG - AlexaFluor405	goat	A31556	Invitrogen	-	1/1000	-
α-rabbit IgG - HRP	goat	A8275	Sigma-Aldrich	-	-	1/3000
α-mouse IgG - HRP	goat	A5278	Sigma-Aldrich	-	-	1/3000
